# Methamphetamine induced regional-specific transcriptomic and epigenetic changes in the rat brain

**DOI:** 10.1101/2022.06.13.496004

**Authors:** Benpeng Miao, Xiaoyun Xing, Viktoriia Bazylianska, Pamela Madden, Anna Moszczynska, Bo Zhang

## Abstract

**Background:** Methamphetamine (METH) is a highly addictive central nervous system stimulant. Chronic use of METH is associated with multiple neurological and psychiatric disorders. An overdose of METH can cause brain damage and even death. Mounting evidence indicates that epigenetic changes and functional impairment in the brain occur due to addictive drug exposures. However, the responses of different brain regions to a METH overdose remain unclear.

**Results:** We investigated the transcriptomic and epigenetic responses to a METH overdose in four regions of the rat brain, including the nucleus accumbens, dentate gyrus, Ammon’s horn, and subventricular zone. We found that 24 hours after METH overdose, 15.6% of genes showed changes in expression and 27.6% of open chromatin regions exhibited altered chromatin accessibility in all four rat brain regions. Interestingly, only a few of those differentially expressed genes and differentially accessible regions were affected simultaneously. Among four rat brain regions analyzed, 149 transcription factors and 31 epigenetic factors were significantly affected by METH overdose. METH overdose also resulted in opposite-direction changes in regulation patterns of both gene and chromatin accessibility between the dentate gyrus and Ammon’s horn. Approximately 70% of chromatin-accessible regions with METH-induced alterations in the rat brain are conserved at the sequence level in the human genome, and they are highly enriched in neurological processes. Many of these conserved regions are active brain-specific enhancers and harbor SNPs associated with human neurological functions and diseases.

**Conclusion:** Our results indicate strong region-specific transcriptomic and epigenetic responses to a METH overdose in distinct rat brain regions. We describe the conservation of region-specific gene regulatory networks associated with METH overdose. Overall, our study provides clues toward a better understanding of the molecular responses to METH overdose in the human brain.
