## Additional file 1 for "Methamphetamine induced regional-specific transcriptomic and epigenetic changes in the rat brain"

### Sheet: Samples of Rat brain
	Supplementary Table 1. Saline and METH-overdose samples of 4 rat brain regions for RNA-seq and ATAC-seq data.
	Brain region	RNAseq samples		Chromatin accessiblity samples
		Saline	Meth-overdose	Saline	Meth-overdose
	Nucleus accumbens (NAc)	4	4	4	4
	Dentate gyrus (DG)	4	4	4	4
	Ammon's horn (CA)	4	4	4	4
	Subventricular zone (SVZ)	4	4	3	2
