## Additional file 4 for "Methamphetamine induced regional-specific transcriptomic and epigenetic changes in the rat brain"

### Sheet: NAc_Gene
Category	Term	Count	PValue	Genes	FDR
GOTERM_BP_DIRECT	GO:0007218~neuropeptide signaling pathway	12	5.86522e-11	OPRM1, GALR1, ECEL1, PGR15L, TACR1, OPRK1, GPR149, RXFP3, TAC1, PDYN, GLP1R, TAC3	9.20504e-08
GOTERM_BP_DIRECT	GO:0019233~sensory perception of pain	10	3.74952e-09	OPRM1, TACR1, OPRK1, NTRK1, P2RY1, SCN9A, TAC1, MME, ASIC1, NGFR	5.8846e-06
GOTERM_BP_DIRECT	GO:0045471~response to ethanol	12	8.82654e-08	OPRM1, AVP, HTR1B, DRD2, TACR1, OPRK1, NTRK1, NKX2-1, HTR3A, NEU2, CHAT, SHH	0.000138526
GOTERM_BP_DIRECT	GO:0007204~positive regulation of cytosolic calcium ion concentration	11	1.16739e-07	OPRM1, CALCR, CCKAR, AVP, GALR1, TACR1, OXT, P2RY1, GPR6, TAC1, GLP1R	0.000183213
GOTERM_BP_DIRECT	GO:0007268~chemical synaptic transmission	11	2.90811e-07	HTR1B, SYT10, OPRK1, GPR149, HTR4, TAC1, SLC18A3, HTR3A, HTR1D, PDYN, CHAT	0.000456406
GOTERM_BP_DIRECT	GO:0007626~locomotory behavior	9	7.04519e-07	OPRM1, AVP, DRD2, OPRK1, NKX2-1, GPR52, GPR88, GNG7, KLHL1	0.00110569
GOTERM_BP_DIRECT	GO:0042220~response to cocaine	7	2.47205e-06	OPRM1, HTR1B, NTS, DRD2, OPRK1, OXT, HTR3A	0.00387963
GOTERM_BP_DIRECT	GO:0007631~feeding behavior	6	3.80239e-06	CCKAR, HTR1B, DRD2, MC4R, NKX2-1, GLP1R	0.00596741
GOTERM_BP_DIRECT	GO:0042755~eating behavior	6	5.78365e-06	OPRM1, CCKAR, TACR1, OPRK1, OXT, P2RY1	0.00907663
GOTERM_BP_DIRECT	GO:0043278~response to morphine	6	1.21103e-05	OPRM1, DRD2, TACR1, OPRK1, TAC1, TAC3	0.0190045
GOTERM_BP_DIRECT	GO:0051930~regulation of sensory perception of pain	6	1.21103e-05	OPRM1, OPRK1, OXT, SCN11A, ADRA2C, FAM19A4	0.0190045
GOTERM_BP_DIRECT	GO:0007200~phospholipase C-activating G-protein coupled receptor signaling pathway	6	6.04671e-05	OPRM1, HTR1B, GALR1, OPRK1, RXFP3, HTR1D	0.0948566
GOTERM_BP_DIRECT	GO:0035815~positive regulation of renal sodium excretion	4	8.50296e-05	DRD2, TACR1, OXT, TAC1	0.133365
GOTERM_BP_DIRECT	GO:0007210~serotonin receptor signaling pathway	4	8.50296e-05	HTR6, HTR4, HTR3A, HTR1D	0.133365
GOTERM_BP_DIRECT	GO:0008306~associative learning	5	0.000115694	DRD2, TACR1, TAC1, ASIC1, GLP1R	0.18142
GOTERM_BP_DIRECT	GO:0035725~sodium ion transmembrane transport	6	0.000117133	SLC4A11, ASIC4, SLC24A1, SCN9A, SCN11A, ASIC1	0.183674
GOTERM_BP_DIRECT	GO:0051209~release of sequestered calcium ion into cytosol	5	0.00019097	HTR1B, DRD2, RYR1, HTR1D, GLP1R	0.299294
GOTERM_BP_DIRECT	GO:0048678~response to axon injury	5	0.000321654	NTS, DRD2, NTRK1, KCNK2, SHH	0.503621
GOTERM_BP_DIRECT	GO:0007411~axon guidance	7	0.00046836	NTRK1, DLX5, EFNB2, NKX2-1, NGFR, NTN1, SHH	0.732534
GOTERM_BP_DIRECT	GO:0008542~visual learning	5	0.000909994	AP1S2, MEIS2, NTS, DRD2, PDE8B	1.41866
GOTERM_BP_DIRECT	GO:0032224~positive regulation of synaptic transmission, cholinergic	3	0.000953688	TACR1, TAC1, NGFR	1.4863
GOTERM_BP_DIRECT	GO:0043266~regulation of potassium ion transport	3	0.000953688	CCKAR, DRD2, KCNA5	1.4863
GOTERM_BP_DIRECT	GO:0035094~response to nicotine	5	0.000965578	LYPD1, AVP, DRD2, TACR1, NTRK1	1.5047
GOTERM_BP_DIRECT	GO:0007217~tachykinin receptor signaling pathway	3	0.00126589	TACR1, TAC1, TAC3	1.96836
GOTERM_BP_DIRECT	GO:0045777~positive regulation of blood pressure	4	0.00160215	TACR1, OXT, GLP1R, TAC3	2.48508
GOTERM_BP_DIRECT	GO:0060406~positive regulation of penile erection	3	0.0016203	OXT, P2RY1, SHH	2.51289
GOTERM_BP_DIRECT	GO:0042538~hyperosmotic salinity response	3	0.00245338	AVP, OXT, NKX2-1	3.78176
GOTERM_BP_DIRECT	GO:0007628~adult walking behavior	4	0.00275657	DRD2, GBX1, CHAT, KLHL1	4.23972
GOTERM_BP_DIRECT	GO:0006814~sodium ion transport	5	0.00299878	SLC17A8, SLC4A11, SLC10A4, SCN11A, SLC5A7	4.60408
GOTERM_BP_DIRECT	GO:0007193~adenylate cyclase-inhibiting G-protein coupled receptor signaling pathway	4	0.0033742	OPRM1, HTR1B, P2RY1, HTR1D	5.16628
GOTERM_BP_DIRECT	GO:0021879~forebrain neuron differentiation	3	0.00344834	POU3F4, NKX2-1, LHX8	5.27694
GOTERM_BP_DIRECT	GO:0006816~calcium ion transport	5	0.00366732	TRPC7, SLC24A1, RYR1, CACNA2D2, RAMP1	5.60308
GOTERM_BP_DIRECT	GO:0007613~memory	5	0.00366732	OXT, ASIC1, KCNK2, CHAT, GLP1R	5.60308
GOTERM_BP_DIRECT	GO:0042391~regulation of membrane potential	5	0.00411349	ASIC1, KCNA5, FAM19A4, KCNK2, KCNH4	6.26433
GOTERM_BP_DIRECT	GO:0030819~positive regulation of cAMP biosynthetic process	4	0.0045791	CALCR, AVP, MC4R, RAMP1	6.94977
GOTERM_BP_DIRECT	GO:0051481~negative regulation of cytosolic calcium ion concentration	3	0.00523449	OPRM1, DRD2, KCNA5	7.90664
GOTERM_BP_DIRECT	GO:0009314~response to radiation	4	0.00541182	OPRM1, CCKAR, OPRK1, NTRK1	8.16395
GOTERM_BP_DIRECT	GO:0009612~response to mechanical stimulus	5	0.00566902	MEIS2, OXT, P2RY1, KCNA5, KCNK2	8.53596
GOTERM_BP_DIRECT	GO:0007194~negative regulation of adenylate cyclase activity	3	0.005906	OPRM1, GALR1, DRD2	8.87748
GOTERM_BP_DIRECT	GO:0007625~grooming behavior	3	0.005906	AVP, DRD2, OXT	8.87748
GOTERM_BP_DIRECT	GO:0007189~adenylate cyclase-activating G-protein coupled receptor signaling pathway	4	0.00632985	CALCR, GALR1, HTR4, GLP1R	9.48532
GOTERM_BP_DIRECT	GO:0071880~adenylate cyclase-activating adrenergic receptor signaling pathway	3	0.00661467	DRD2, GPR101, ADRA2C	9.89165
GOTERM_BP_DIRECT	GO:0042711~maternal behavior	3	0.00661467	AVP, OPRK1, OXT	9.89165
GOTERM_BP_DIRECT	GO:0043588~skin development	4	0.00665519	BCL11B, RYR1, NGFR, SHH	9.94931
GOTERM_BP_DIRECT	GO:0007611~learning or memory	4	0.00699032	TACR1, NTRK1, LHX8, GLP1R	10.4249
GOTERM_BP_DIRECT	GO:0070588~calcium ion transmembrane transport	5	0.00711973	OPRM1, TRPC7, SLC24A1, ASIC1, CACNA2D2	10.608
GOTERM_BP_DIRECT	GO:0007187~G-protein coupled receptor signaling pathway, coupled to cyclic nucleotide second messenger	3	0.00735998	OPRK1, GPR149, HTR6	10.9468
GOTERM_BP_DIRECT	GO:0042310~vasoconstriction	3	0.00814139	AVP, HTR1B, HTR1D	12.0407
GOTERM_BP_DIRECT	GO:0007409~axonogenesis	5	0.00854288	CCKAR, DRD2, BCL11B, DLX5, NTN1	12.5978
GOTERM_BP_DIRECT	GO:0070848~response to growth factor	3	0.00895839	OPRM1, MEIS2, P2RY1	13.171
GOTERM_BP_DIRECT	GO:0045778~positive regulation of ossification	3	0.00981045	TACR1, OXT, TAC1	14.3352

### Sheet: DG_Gene
Category	Term	Count	PValue	Genes	FDR
GOTERM_BP_DIRECT	GO:0010811~positive regulation of cell-substrate adhesion	4	0.000441533	ALOX15, EGFLAM, COL8A1, ABI3BP	0.636746
GOTERM_BP_DIRECT	GO:0042391~regulation of membrane potential	4	0.00383182	ALOX15, CHRNB4, KCNH6, CHRNA3	5.4017
GOTERM_BP_DIRECT	GO:0007626~locomotory behavior	4	0.00534336	CHRNB4, ADRA1B, OLFM2, CHRNA3	7.45679
GOTERM_BP_DIRECT	GO:0045819~positive regulation of glycogen catabolic process	2	0.00989079	ADRA1B, AVPR1A	13.3917
GOTERM_BP_DIRECT	GO:0060084~synaptic transmission involved in micturition	2	0.00989079	CHRNB4, CHRNA3	13.3917
GOTERM_BP_DIRECT	GO:1900135~positive regulation of renin secretion into blood stream	2	0.00989079	OLR59, F2RL1	13.3917

### Sheet: CA_Gene
Category	Term	Count	PValue	Genes	FDR
GOTERM_BP_DIRECT	GO:0030182~neuron differentiation	16	2.65293e-08	WNT16, TRPC6, BHLHE22, EMX1, TRPC5, EMX2, NEUROG2, PTPRU, PROX1, WNT2, HES1, WNT4, BDNF, PPIA, LHX2, WNT9A	4.51071e-05
GOTERM_BP_DIRECT	GO:0007411~axon guidance	14	4.41884e-07	NRP2, MATN2, NRP1, NTF3, WNT3A, NECTIN1, NEUROG2, NR4A3, SLIT1, FEZF2, BDNF, UNC5A, LHX2, UNC5D	0.000751321
GOTERM_BP_DIRECT	GO:0007268~chemical synaptic transmission	14	3.30891e-06	DLGAP1, CLSTN2, GRIK4, SNCA, GABRA5, MET, GRIN2A, PRKCG, SSTR4, SLC17A7, HTR1A, SSTR3, GRM6, HTR5B	0.0056259
GOTERM_BP_DIRECT	GO:0030900~forebrain development	10	1.82293e-05	SSTR4, FEZF2, SSTR3, OTX1, EMX2, NEUROG2, NR2F2, CHRD, NFIB, NR2F1	0.0309902
GOTERM_BP_DIRECT	GO:0001764~neuron migration	10	0.000148359	NRP2, MATN2, CCK, NRP1, MET, FGF13, NEUROG2, NR2F2, NR2F1, TWIST1	0.251953
GOTERM_BP_DIRECT	GO:0021542~dentate gyrus development	5	0.000152279	FEZF2, EMX2, NEUROD1, NEUROD6, PROX1	0.258601
GOTERM_BP_DIRECT	GO:0043524~negative regulation of neuron apoptotic process	11	0.00019927	BDNF, NRP1, NTF3, PTK2B, GFRAL, GABRA5, SNCA, TGFB3, PRKCG, NR4A3, NGF	0.338275
GOTERM_BP_DIRECT	GO:0021796~cerebral cortex regionalization	4	0.000298842	BHLHE22, EMX1, EMX2, NR2F1	0.506899
GOTERM_BP_DIRECT	GO:0001662~behavioral fear response	6	0.000431952	BDNF, CCK, HTR1A, NPY2R, GABRA5, NEUROD2	0.731904
GOTERM_BP_DIRECT	GO:0060070~canonical Wnt signaling pathway	8	0.000569632	WNT2, WNT4, RSPO1, WNT3A, RYR2, WNT9A, PTPRU, FRZB	0.964129
GOTERM_BP_DIRECT	GO:0022008~neurogenesis	7	0.000683045	PRDM8, BHLHE22, FAT4, WNT3A, LHX2, GRIN2A, NEUROG2	1.15504
GOTERM_BP_DIRECT	GO:0048168~regulation of neuronal synaptic plasticity	5	0.000900722	RNF39, SNCA, NSMF, CPEB1, CAMK2A	1.52049
GOTERM_BP_DIRECT	GO:0045666~positive regulation of neuron differentiation	8	0.00118962	FEZF2, BDNF, TRPC6, TRPC5, NEUROD2, NEUROD1, NEUROG2, NGF	2.00354
GOTERM_BP_DIRECT	GO:0045165~cell fate commitment	7	0.00131601	HES1, WNT2, WNT16, WNT4, NEUROD1, NEUROG2, WNT9A	2.21417
GOTERM_BP_DIRECT	GO:0051091~positive regulation of sequence-specific DNA binding transcription factor activity	8	0.00156712	WNT2, BDNF, WNT3A, NEUROD2, NEUROD1, NEUROG2, KIT, NGF	2.63138
GOTERM_BP_DIRECT	GO:0021537~telencephalon development	5	0.00189523	HES1, FEZF2, EMX1, LHX2, NRGN	3.174
GOTERM_BP_DIRECT	GO:0043523~regulation of neuron apoptotic process	5	0.00211371	BDNF, NTF3, GABRA5, SNCA, NSMF	3.53374
GOTERM_BP_DIRECT	GO:0060079~excitatory postsynaptic potential	5	0.00234897	SLC17A7, BDNF, MET, SNCA, GRIN2A	3.9197
GOTERM_BP_DIRECT	GO:0002934~desmosome organization	3	0.0023753	NECTIN1, GRHL1, PERP	3.96281
GOTERM_BP_DIRECT	GO:0008285~negative regulation of cell proliferation	15	0.00243071	PTGS2, TGFB3, GNRHR, CPEB1, ZBTB16, PTPRU, FRZB, PROX1, SSTR4, FEZF2, PTK2B, NPPC, NKX3-1, WNT9A, NFIB	4.05347
GOTERM_BP_DIRECT	GO:0008284~positive regulation of cell proliferation	18	0.00255255	CCK, PTGS2, NTF3, TRPC5, WNT3A, HGF, KIT, IL6R, GREM1, PROX1, WNT2, HES1, PTK2B, MAS1, NKX3-1, CHRNA7, PLAU, NGF	4.25252
GOTERM_BP_DIRECT	GO:0007613~memory	7	0.00325811	KLK8, PTGS2, GRIN2A, FGF13, CHRNA7, FOXO6, NGF	5.39759
GOTERM_BP_DIRECT	GO:0048666~neuron development	6	0.00328114	NRP1, NTF3, DGKG, GABRA5, NEUROD2, NEUROD1	5.43474
GOTERM_BP_DIRECT	GO:0048012~hepatocyte growth factor receptor signaling pathway	3	0.00352611	NRP1, MET, HGF	5.82914
GOTERM_BP_DIRECT	GO:0021675~nerve development	4	0.00356959	NRP2, BDNF, NRP1, NTF3	5.89899
GOTERM_BP_DIRECT	GO:0090263~positive regulation of canonical Wnt signaling pathway	6	0.00374989	WNT2, WNT4, RSPO1, WNT3A, RSPO3, RSPO2	6.18807
GOTERM_BP_DIRECT	GO:0034220~ion transmembrane transport	7	0.00381991	GABRR2, CALHM2, GRIK4, RYR2, CHRNA7, PIEZO2, FXYD7	6.30013
GOTERM_BP_DIRECT	GO:0045987~positive regulation of smooth muscle contraction	4	0.00471198	PTGS2, CHRM3, NPY2R, ADRA1D	7.7166
GOTERM_BP_DIRECT	GO:0046928~regulation of neurotransmitter secretion	4	0.00471198	SNCA, SYN2, CAMK2A, NGF	7.7166
GOTERM_BP_DIRECT	GO:0060732~positive regulation of inositol phosphate biosynthetic process	3	0.00488557	CD244, SNCA, MAS1	7.98988
GOTERM_BP_DIRECT	GO:0045944~positive regulation of transcription from RNA polymerase II promoter	28	0.00584649	FOSL2, WNT3A, TGFB3, GREM1, WNT2, OSR1, LHX2, NKX3-1, NR2F1, TWIST1, BMP3, IKZF3, BHLHE23, NTF3, OTX1, MET, NEUROG2, NR4A3, GRHL1, PROX1, HES1, FEZF2, NEUROD2, NEUROD1, ZFPM2, NEUROD6, NHLH1, NFIB	9.48894
GOTERM_BP_DIRECT	GO:0010800~positive regulation of peptidyl-threonine phosphorylation	4	0.00679822	TRPC6, TRPC5, MET, CEMIP	10.951
GOTERM_BP_DIRECT	GO:0007214~gamma-aminobutyric acid signaling pathway	4	0.00679822	GABRR2, BDNF, GABRA5, GABBR2	10.951
GOTERM_BP_DIRECT	GO:0035235~ionotropic glutamate receptor signaling pathway	4	0.00759702	PTK2B, GRIK4, GRIN2A, CAMK2A	12.1609
GOTERM_BP_DIRECT	GO:0000187~activation of MAPK activity	6	0.00761438	NTF3, MET, TGFB3, CHRNA7, KIT, HGF	12.187
GOTERM_BP_DIRECT	GO:0035767~endothelial cell chemotaxis	3	0.00820349	NOV, NRP1, PLEKHG5	13.0691
GOTERM_BP_DIRECT	GO:0007155~cell adhesion	11	0.00837629	NOV, HES1, HAPLN4, SVEP1, OPCML, PTK2B, ICAM5, NECTIN1, TCAM1, ITGA4, PRKCE	13.3263
GOTERM_BP_DIRECT	GO:0043410~positive regulation of MAPK cascade	7	0.00880476	SSTR4, TNFRSF25, ALOX12B, KIT, IL6R, KSR1, PRKCE	13.9609
GOTERM_BP_DIRECT	GO:0050918~positive chemotaxis	4	0.00935473	NRP1, NTF3, MET, HGF	14.769
GOTERM_BP_DIRECT	GO:0042493~response to drug	17	0.00941081	ADCY1, PTGS2, EMX1, EMX2, SNCA, MET, GRIN2A, CPS1, BDNF, PTK2B, NPPC, MAS1, NEUROD1, RYR2, DUSP6, NGF, NNMT	14.851
GOTERM_BP_DIRECT	GO:0009952~anterior/posterior pattern specification	7	0.00955668	WNT3A, OTX1, EMX2, NEUROD1, ZBTB16, NR2F2, TCF15	15.0639
GOTERM_BP_DIRECT	GO:0045892~negative regulation of transcription, DNA-templated	17	0.00991777	BHLHE22, KLF10, ZBTB16, GREM1, PROX1, PRDM8, DUSP5, HES1, DKK3, FEZF2, WNT4, NKX3-1, ZFPM2, NR2F2, LHX9, TWIST1, NFIB	15.5889

### Sheet: SVZ_Gene
Category	Term	Count	PValue	Genes	FDR
GOTERM_BP_DIRECT	GO:0003341~cilium movement	15	5.24403e-19	DNAH11, ARMC4, CFAP221, DNAH1, DNAI2, DNAH7, DNAH5, ROPN1L, CCDC40, HYDIN, DNAI1, CCDC114, DNAAF1, CCDC151, CFAP206	8.68249e-16
GOTERM_BP_DIRECT	GO:0036158~outer dynein arm assembly	7	5.74144e-08	DNAI1, DNAAF1, CCDC114, CCDC151, ARMC4, DNAI2, DNAH5	9.50604e-05
GOTERM_BP_DIRECT	GO:0035082~axoneme assembly	7	1.38322e-07	RP1, CCDC40, RSPH1, CFAP206, SPEF2, LRGUK, AK7	0.000229019
GOTERM_BP_DIRECT	GO:0007018~microtubule-based movement	10	5.77277e-07	KIF23, KIFC1, KIF22, KIF11, DNAH12, DNAH2, DYNLRB2, DNAH5, DNAH6, KIF20A	0.000955788
GOTERM_BP_DIRECT	GO:0030317~sperm motility	10	7.55223e-07	DNAH11, SPAG6L, CCDC40, DNAI1, TEKT3, TEKT2, DNAH1, ENO4, ROPN1L, DNAH5	0.00125041
GOTERM_BP_DIRECT	GO:0060070~canonical Wnt signaling pathway	11	1.40792e-06	WNT5A, SDC1, DACT1, WNT3, WNT9B, LEF1, MYH6, FZD5, TCF7L2, WNT2B, FZD6	0.00233106
GOTERM_BP_DIRECT	GO:0003351~epithelial cilium movement	6	3.22877e-06	CCDC40, DNAI1, SPEF2, DNAH1, AK7, SPAG17	0.00534571
GOTERM_BP_DIRECT	GO:0007368~determination of left/right symmetry	10	3.91884e-06	DNAH11, WNT5A, DNAI1, DNAAF3, DAW1, CCDC151, ARMC4, DNAI2, ZIC3, DNAH5	0.00648818
GOTERM_BP_DIRECT	GO:0044782~cilium organization	5	1.69061e-05	CFAP126, MNS1, FAM161A, ENO4, ZIC2	0.0279876
GOTERM_BP_DIRECT	GO:0036159~inner dynein arm assembly	5	1.69061e-05	CCDC40, DNAAF1, TEKT2, DNAH1, DNAH7	0.0279876
GOTERM_BP_DIRECT	GO:0003356~regulation of cilium beat frequency	4	3.56804e-05	DNAH11, CCDC40, DNAAF1, ARMC4	0.0590594
GOTERM_BP_DIRECT	GO:0016055~Wnt signaling pathway	10	0.000169204	WNT5A, WNT3, CCDC88C, DRAXIN, WNT9B, LEF1, STRN, FZD5, TCF7L2, WNT2B	0.279782
GOTERM_BP_DIRECT	GO:0006342~chromatin silencing	6	0.000506024	LOC684773, HIST1H2AC, HIST2H2AA3, HIST1H2AH, LOC103690190, LOC100910554	0.834529
GOTERM_BP_DIRECT	GO:0007059~chromosome segregation	7	0.000538836	KIF11, HJURP, CENPF, ESPL1, NDC80, BIRC5, TOP2A	0.888417
GOTERM_BP_DIRECT	GO:0006334~nucleosome assembly	8	0.000634975	HIST1H1D, HIST1H1C, HIST1H2BK, HIST1H1B, HIST1H1A, HIST1H3A, HIST2H3C2, LOC100364835	1.04614
GOTERM_BP_DIRECT	GO:0090090~negative regulation of canonical Wnt signaling pathway	8	0.000973875	WNT5A, GPC3, DACT1, SFRP2, DRAXIN, LEF1, TCF7L2, FZD6	1.60028
GOTERM_BP_DIRECT	GO:0035469~determination of pancreatic left/right asymmetry	3	0.00230764	CCDC40, DNAAF1, ZIC3	3.75292
GOTERM_BP_DIRECT	GO:0090307~mitotic spindle assembly	5	0.0024675	KIFC1, KIF11, BIRC7, CDC20, BIRC5	4.00793
GOTERM_BP_DIRECT	GO:0071907~determination of digestive tract left/right asymmetry	3	0.00342619	CCDC40, DNAAF1, ZIC3	5.52401
GOTERM_BP_DIRECT	GO:0071910~determination of liver left/right asymmetry	3	0.00342619	CCDC40, DNAAF1, ZIC3	5.52401
GOTERM_BP_DIRECT	GO:0007275~multicellular organism development	12	0.00359229	SHOX2, WNT5A, TNFRSF9, HYDIN, VANGL1, MAK, SPATA18, GADD45G, WNT9B, FZD5, WNT2B, SPATA24	5.7844
GOTERM_BP_DIRECT	GO:0021591~ventricular system development	4	0.00395114	SPAG6L, HYDIN, ARMC4, CENPF	6.34461
GOTERM_BP_DIRECT	GO:0035567~non-canonical Wnt signaling pathway	4	0.00452326	WNT5A, SFRP2, FZD5, FZD6	7.23131
GOTERM_BP_DIRECT	GO:0044458~motile cilium assembly	4	0.00452326	CCDC40, DNAAF3, DNAAF1, CFAP221	7.23131
GOTERM_BP_DIRECT	GO:0007283~spermatogenesis	14	0.00563205	KIFC1, HMGB2, MAK, HIST1H1A, S100A11, LRGUK, AK7, AKAP14, SPATA18, SPEF2, MNS1, SPATA24, BMP8A, BARD1	8.92738
GOTERM_BP_DIRECT	GO:0098532~histone H3-K27 trimethylation	3	0.00626612	HIST1H1D, HIST1H1C, EZH2	9.88414
GOTERM_BP_DIRECT	GO:0070286~axonemal dynein complex assembly	3	0.00626612	CCDC40, DNAAF3, DNAAF1	9.88414
GOTERM_BP_DIRECT	GO:0001578~microtubule bundle formation	4	0.00811734	TPPP3, PRC1, TTLL6, KIF20A	12.6237

### Sheet: NAc_ATAC
Biology Process	Binom FDR Q-Val	Binom Fold Enrichment	Hyper FDR Q-Val	Hyper Fold Enrichment
visual behavior	3.04429e-12	2.30412	0.0126291	1.6827
visual learning	4.85786e-11	2.25393	0.0455394	1.58891
cAMP metabolic process	9.0837e-11	2.60092	0.00629522	2.08438
transmission of nerve impulse	7.77028e-10	2.02256	5.84646e-07	2.29002
cyclic nucleotide catabolic process	4.4034e-09	3.02257	0.0112978	2.46796
cAMP catabolic process	6.44733e-09	3.11528	0.0276025	2.48522
cyclic nucleotide metabolic process	8.91304e-09	2.05298	0.00137173	1.88935
regulation of cardiac muscle hypertrophy	1.72113e-08	2.05159	0.000135334	2.2436
regulation of muscle hypertrophy	2.54379e-08	2.02529	0.000116677	2.22224
neuronal action potential	1.77269e-07	2.18527	5.83689e-05	2.51284
regulation of protein kinase A signaling	2.22145e-06	2.17031	0.00543472	2.20909
nucleoside phosphate catabolic process	2.2519e-06	2.04565	0.0365229	1.61539
myofibril assembly	5.29404e-06	2.06734	0.00473335	1.79488
long term synaptic depression	7.19486e-06	2.4589	0.0356848	2.19374
habituation	9.62703e-06	3.30766	0.0213557	3.58976
centrosome localization	1.12093e-05	2.30924	0.0120469	2.0342
cGMP metabolic process	1.18372e-05	2.03807	0.0043636	2.05129
negative regulation of cardiac muscle hypertrophy	4.88897e-05	2.24389	0.0356848	2.19374
negative regulation of muscle hypertrophy	7.71541e-05	2.17414	0.0301449	2.15386
receptor localization to synapse	0.000103051	2.1249	0.00197768	2.99147

### Sheet: DG_ATAC
Biology Process	Binom FDR Q-Val	Binom Fold Enrichment	Hyper FDR Q-Val	Hyper Fold Enrichment
potassium ion transport	0.00228092	2.12139	1.99596e-05	2.79874
potassium ion transmembrane transport	0.00217695	2.16498	1.59725e-05	2.94761
import across plasma membrane	0.00406182	3.88074	0.0248604	3.54183
import into cell	0.00441304	3.46774	0.0096417	3.51723
regulation of extent of cell growth	0.00526283	2.31092	0.000690838	3.10224
regulation of cell size	0.00622418	2.03718	0.00218662	2.42847
positive regulation of cell growth	0.0083815	2.15658	0.0457051	2.06012
inositol phosphate metabolic process	0.0129522	4.32517	0.0473159	3.83698
acid secretion	0.0128178	3.18173	0.0216711	3.12643
regulation of respiratory gaseous exchange	0.0147576	3.91744	0.000613108	6.00571
positive regulation of small GTPase mediated signal transduction	0.0148489	2.70489	0.00299653	3.56291
interleukin-4 production	0.0170343	6.66545	0.0315787	7.67396
cardiac septum morphogenesis	0.0182248	2.13951	1.11345e-05	4.10719
extracellular exosome biogenesis	0.0202066	10.4332	0.0107386	10.2319
cell cycle arrest	0.021121	2.25581	0.00409605	2.86719
developmental cell growth	0.0243536	2.11665	0.0312705	2.55799
polyol metabolic process	0.0252448	2.89457	0.0431303	2.6692
regulation of gliogenesis	0.0275625	2.06182	0.000381152	3.13223
positive regulation of axonogenesis	0.0323237	2.20202	0.0129341	2.86495
negative regulation of binding	0.0329488	2.00254	0.00547552	2.41182

### Sheet: CA_ATAC
Biology Procee	Binom FDR Q-Val	Binom Fold Enrichment	Hyper FDR Q-Val	Hyper Fold Enrichment
amelogenesis	0.00777652	8.02982	0.0335672	7.62908
regulation of cell growth	0.0354316	2.0605	0.000616433	2.51738
long term synaptic depression	0.0473933	6.25752	0.0265435	8.05292

### Sheet: SVZ_ATAC
Biology Process	Binom FDR Q-Val	Binom Fold Enrichment	Hyper FDR Q-Val	Hyper Fold Enrichment
regulation of meiotic nuclear division	0.000612937	6.54822	0.0415456	4.762
positive regulation of meiotic nuclear division	0.00100729	7.6017	0.0358351	7.22804
positive regulation of meiotic cell cycle	0.00108737	6.60217	0.0261955	6.30811
response to carbohydrate	0.00328194	2.79705	0.00610231	2.85367
small GTPase mediated signal transduction	0.00541468	2.30467	0.0239495	2.22045
Rho protein signal transduction	0.009934	4.38692	0.0134945	4.2054
gamma-aminobutyric acid transport	0.0124973	9.78338	0.00816541	10.5135
regulation of hippo signaling	0.0149607	7.36295	0.0444869	9.25189
positive regulation of BMP signaling pathway	0.0181321	3.90929	0.000480283	6.42492
Ras protein signal transduction	0.0440856	2.53589	0.0418533	2.64844
thymus development	0.0452484	3.04879	0.0483798	3.65206
positive regulation of insulin secretion	0.0440025	3.20605	0.0235416	3.58348
regulation of insulin secretion	0.0464411	2.25403	0.00846448	2.76393
