## Additional file 8 for "Methamphetamine induced regional-specific transcriptomic and epigenetic changes in the rat brain"

### Sheet: NAc_More
Term Name	Binom FDR Q-Val	Binom Fold Enrichment	Hyper FDR Q-Val	Hyper Fold Enrichment	Hyper Observed Gene Hits
apical protein localization	0.000715951	10.9215	0.0385956	8.18947	4
wound healing	0.00633433	2.03803	0.0115515	2.0271	30
ovulation cycle	0.0145616	2.54025	1.33228e-06	4.37302	22
platelet-derived growth factor receptor signaling pathway	0.0316389	3.56657	0.000209857	5.77463	11
ovulation cycle process	0.0363965	2.64447	3.05768e-06	4.7439	19
actin cytoskeleton reorganization	0.0380747	2.94844	0.00147026	4.31025	12
axonal transport	0.0464592	4.81227	0.049413	4.09474	7

### Sheet: NAc_Less
Term Name	Binom FDR Q-Val	Binom Fold Enrichment	Hyper FDR Q-Val	Hyper Fold Enrichment
regulation of synaptic plasticity	7.60319e-15	2.01566	7.53286e-10	2.17983
learning	1.18193e-13	2.00989	2.72366e-10	2.26282
calcium ion transmembrane transport	3.47731e-12	2.00718	0.00011688	1.77017
memory	6.83597e-12	2.13708	1.36949e-05	2.07237
associative learning	3.9343e-11	2.35327	2.75102e-06	2.2924
multicellular organismal signaling	6.60498e-10	2.06135	1.94775e-08	2.4487
activation of GTPase activity	1.06207e-09	2.36463	9.13746e-06	2.36985
regulation of calcium ion transmembrane transport	2.68765e-09	2.01485	0.000349848	1.82272
calcium-mediated signaling	7.43075e-09	2.16251	0.000329367	2.02839
actin filament bundle assembly	3.24426e-08	2.80721	0.0112137	2.06316
visual learning	3.54486e-08	2.49202	0.00205068	2.1139
long-term synaptic potentiation	3.5863e-08	2.31896	0.00237478	2.25658
visual behavior	5.20936e-08	2.44197	0.0018192	2.0954
actin filament bundle organization	6.55023e-08	2.70668	0.00984601	2.0437
actomyosin structure organization	8.84567e-08	2.26198	0.00451016	1.80793
transmission of nerve impulse	1.02358e-07	2.25303	9.18036e-05	2.4011
long term synaptic depression	1.68201e-07	3.44255	0.0421665	2.57895
calcium ion transmembrane import into cytosol	1.69123e-07	2.43938	0.00665808	2.06316
regulation of long-term synaptic potentiation	5.17567e-07	2.8296	0.0160377	2.32938
calcium ion import	6.9926e-07	2.16202	0.0155786	1.78298

### Sheet: DG_More
Term Name	Binom FDR Q-Val	Binom Fold Enrichment	Hyper FDR Q-Val	Hyper Fold Enrichment
axon ensheathment	1.19471e-37	4.27769	9.35528e-07	2.46224
myelination	8.66377e-37	4.41072	1.14959e-06	2.4765
oligodendrocyte development	1.62099e-13	3.60467	0.00879964	2.36523
regulation of cell shape	1.30504e-12	2.37705	1.26235e-05	2.06329
central nervous system myelination	2.22379e-12	5.34077	0.00380067	3.36717
oligodendrocyte differentiation	1.93154e-11	2.48534	0.000158934	2.35702
glial cell development	1.56177e-09	2.2928	0.0125478	1.81202
cell-cell junction organization	3.09477e-09	2.18633	1.04917e-05	2.11213
Ras protein signal transduction	3.2343e-09	2.20644	8.30677e-06	2.12826
vasculogenesis	7.28031e-09	2.18897	5.23014e-06	2.48278
cell junction organization	9.72345e-09	2.07139	7.85741e-06	2.06153
cellular component assembly involved in morphogenesis	3.1731e-08	2.43895	2.7022e-06	2.43754
positive regulation of oligodendrocyte differentiation	3.56684e-08	4.13112	0.0113205	3.46338
multicellular organism growth	2.44681e-07	2.03516	0.0001737	2.05638
regulation of metalloendopeptidase activity	6.73832e-07	5.95752	0.0112443	5.05075
cellular response to insulin stimulus	1.17998e-06	2.03452	0.00290025	1.79072
actomyosin structure organization	4.82537e-06	2.18891	3.95319e-07	2.49934
cytoskeleton-dependent intracellular transport	8.7833e-06	2.04224	0.0492011	1.55979
lung lobe morphogenesis	1.02738e-05	3.66494	0.00207954	4.71404
regulation of oligodendrocyte differentiation	1.31433e-05	2.4761	0.0168466	2.46224

### Sheet: DG_Less
Term Name	Binom FDR Q-Val	Binom Fold Enrichment	Hyper FDR Q-Val	Hyper Fold Enrichment
regulation of synaptic plasticity	7.2128e-55	2.09055	9.64837e-15	1.84428
neurotransmitter transport	2.17114e-44	2.40991	2.2114e-05	1.57344
regulation of neurotransmitter levels	5.59467e-44	2.14809	2.10604e-09	1.66787
presynaptic process involved in chemical synaptic transmission	4.4202e-37	2.51358	2.45416e-05	1.69173
neurotransmitter secretion	5.32459e-35	2.51473	2.47312e-05	1.70855
regulation of Rho protein signal transduction	3.0546e-32	2.08804	9.45545e-06	1.59499
long-term synaptic potentiation	1.77908e-28	2.38347	4.28038e-05	1.90842
activation of GTPase activity	1.8926e-28	2.29334	2.07088e-07	1.89325
regulation of neuronal synaptic plasticity	2.81478e-27	2.50418	4.0861e-06	1.94584
transmission of nerve impulse	1.0146e-24	2.25368	6.48731e-08	2.04391
regulation of dendritic spine morphogenesis	5.88763e-21	2.59375	0.00353926	1.79616
calcium ion regulated exocytosis	6.68326e-21	2.29439	0.00119402	1.62447
regulation of regulated secretory pathway	9.02539e-21	2.15313	0.000904591	1.49146
neuromuscular process controlling balance	6.29721e-20	2.09691	0.00122757	1.63288
membrane depolarization	6.54759e-20	2.43058	0.000102937	1.79616
synaptic vesicle exocytosis	9.93064e-20	2.32765	0.00132452	1.66145
regulated exocytosis	1.02513e-19	2.00975	0.00123693	1.47826
amino acid transport	2.20007e-19	2.08498	0.00231919	1.47919
membrane depolarization during action potential	1.65663e-18	2.71322	0.00208867	1.82044
visual behavior	3.11422e-17	2.14197	0.00630624	1.55761

### Sheet: CA_More
Term Name	Binom FDR Q-Val	Binom Fold Enrichment	Hyper FDR Q-Val	Hyper Fold Enrichment
activation of GTPase activity	1.32384e-06	2.91675	7.65029e-06	3.28859
regulation of Rho protein signal transduction	0.000177464	2.17962	3.08653e-06	2.75803
positive regulation of protein kinase C activity	0.000348157	5.59575	0.0496021	5.79418
positive regulation of chemotaxis	0.000994623	2.04646	0.00327843	2.1347
regulation of vesicle fusion	0.00111477	2.6599	0.00104392	3.02415
regulation of vasoconstriction	0.00211677	2.31095	3.444e-06	3.65698
regulation of calcium ion import	0.00380294	2.01094	0.00240671	2.33996
positive chemotaxis	0.00425863	2.56148	0.0344539	2.72044
cranial ganglion development	0.00474445	3.99642	0.0278864	6.75987
atrioventricular valve formation	0.00531376	4.65093	0.0208728	5.63323
negative regulation of gliogenesis	0.00554673	2.34466	0.0411072	2.65566
regulation of smooth muscle contraction	0.00596173	2.21194	7.95823e-06	3.60908
heart process	0.00675005	2.04426	0.0101932	2.27861
insulin secretion	0.00714481	2.56628	0.0245292	2.85995
peptide hormone secretion	0.0079051	2.2741	0.0280479	2.44754
atrial cardiac muscle cell action potential	0.00862768	3.66192	0.0498328	4.609
peptide secretion	0.0115654	2.20342	0.0421269	2.32717
gonadotrophin-releasing hormone neuronal migration to the hypothalamus	0.0123051	4.04327	0.0233517	10.1398
facioacoustic ganglion development	0.0123051	4.04327	0.0233517	10.1398
facial nerve structural organization	0.0125436	3.45624	0.0330951	5.06991

### Sheet: CA_Less
Term Name	Binom FDR Q-Val	Binom Fold Enrichment	Hyper FDR Q-Val	Hyper Fold Enrichment
macrophage migration	0.00795191	15.2941	0.00633029	13.9436
regulation of potassium ion transmembrane transporter activity	0.0187319	5.27137	0.0375609	5.57742
macrophage chemotaxis	0.0364017	14.8891	0.0304144	13.014

### Sheet: SVZ_More
Term Name	Binom FDR Q-Val	Binom Fold Enrichment	Hyper FDR Q-Val	Hyper Fold Enrichment
negative regulation of myeloid cell differentiation	4.94468e-09	2.24514	0.00737263	1.77298
regulation of endothelial cell differentiation	7.28964e-06	2.60577	0.0309291	2.14452
negative regulation of myeloid leukocyte differentiation	8.77505e-06	2.23483	0.00187121	2.31473
signal transduction involved in regulation of gene expression	4.96348e-05	2.69947	0.00402126	2.8408
middle ear morphogenesis	0.000522248	2.08043	0.00255907	2.82107
regulation of homotypic cell-cell adhesion	0.00129964	2.26525	0.00411869	2.70823
negative regulation of homotypic cell-cell adhesion	0.00218231	2.67613	0.0233603	2.97607
positive regulation of endothelial cell chemotaxis	0.00360923	2.33752	0.037103	2.77767
smoothened signaling pathway involved in dorsal/ventral neural tube patterning	0.0054175	3.01733	0.0432015	3.72009
regulation of endothelial cell chemotaxis	0.00580611	2.10267	0.00994146	2.72807
lactation	0.00624192	2.03199	0.0266001	2.01223
dentate gyrus development	0.00629349	2.32049	0.0240446	2.75725
labyrinthine layer morphogenesis	0.00767208	2.02655	0.0060953	2.51427
regulation of platelet aggregation	0.027387	2.13693	0.00108525	3.36997
negative regulation of vasoconstriction	0.0315522	2.40918	0.00131708	4.55711
motor neuron migration	0.0415546	2.17927	0.00484222	4.46411

### Sheet: SVZ_Less
Term Name	Binom FDR Q-Val	Binom Fold Enrichment	Hyper FDR Q-Val	Hyper Fold Enrichment
exocytosis	0.000687673	2.34962	4.37458e-06	2.58423
protein acylation	0.00503987	2.58238	0.026467	1.97783
vesicle-mediated transport to the plasma membrane	0.00700032	3.21669	0.00206033	3.07146
regulation of ERBB signaling pathway	0.0065958	2.92317	0.00101214	3.26342
regulation of epidermal growth factor receptor signaling pathway	0.00626895	3.00822	0.00171962	3.26342
peptidyl-lysine modification	0.00688904	2.06176	0.000707982	2.06111
regulation of exocytosis	0.0117257	2.10897	4.86494e-05	2.54895
regulation of mRNA metabolic process	0.0128543	2.28447	0.00422793	2.26627
endosomal transport	0.0136966	2.09643	0.0187015	1.87345
axo-dendritic transport	0.0134026	3.56412	0.0196621	3.12154
establishment of protein localization to plasma membrane	0.0135737	3.98739	0.011536	3.33932
establishment of protein localization to membrane	0.0152238	2.44798	0.00771659	2.2574
regulation of regulated secretory pathway	0.0157023	2.48684	0.00179499	2.56412
histone lysine methylation	0.0177	2.99931	0.00174724	3.1173
vesicle docking	0.0183271	3.23234	0.019258	2.95555
axonal transport	0.0253932	3.86599	0.0317603	3.35666
vacuolar transport	0.0254657	2.47758	0.0225583	2.25473
peptidyl-lysine methylation	0.032339	2.6096	0.00101782	3.01239
