## Additional file 9 for "Methamphetamine induced regional-specific transcriptomic and epigenetic changes in the rat brain"

### Sheet: DAR_distribution_in_genome
Supplementary Table 8. Distribution of DARs in 4 rat brain regions.
		Promoter	Exon	Intron	Intergenic
More accessible DARs	NAc	23	10	292	383
	DG	54	52	1552	1741
	CA	19	17	631	974
	SVZ	104	71	1620	3168
Less accessible DARs	NAc	45	73	1822	1967
	DG	332	314	5877	5742
	CA	9	13	200	124
	SVZ	281	82	615	319

### Sheet: DAR_in_CRE
Supplementary Table 8. Distribution of DARs in 4 rat brain regions.
		DNase-H3K4me3	CTCF-only	Ptomoter	Proximal enhancer	Distal enhancer	None
More accessible DARs	NAc	9	17	38	47	295	279
	DG	15	41	42	117	921	2090
	CA	12	25	20	74	528	931
	SVZ	43	130	129	184	1534	2167
Less accessible DARs	NAc	32	49	23	81	889	2705
	DG	163	486	453	845	4531	5458
	CA	3	8	5	23	88	192
	SVZ	18	15	489	328	207	222
