## Additional file 10 for "Methamphetamine induced regional-specific transcriptomic and epigenetic changes in the rat brain"

### Sheet: Mouse_Phenotype_CTCF_only
Mouse Phenotype	Binom FDR Q-Val	Binom Fold Enrichment	Hyper FDR Q-Val	Hyper Fold Enrichment
reduced AMPA-mediated synaptic currents	0.00892585	5.24998	0.013201	6.24064
social withdrawal	0.0208701	5.0803	0.000916722	7.07273
reduced long term potentiation	0.0212039	2.06237	1.6712e-05	3.15345
abnormal AMPA-mediated synaptic currents	0.0225795	3.87511	0.0137962	4.56305
abnormal monocyte cell number	0.0481394	2.10035	0.0287561	1.94069

### Sheet: Mouse_Phenotype_Distal_enhancer
Mouse Phenotype	Binom FDR Q-Val	Hyper FDR Q-Val	Hyper Fold Enrichment
abnormal synaptic plasticity	1.14684e-26	6.92665e-06	1.92404
impaired synaptic plasticity	1.37761e-24	1.18686e-05	2.10394
abnormal glutamate-mediated receptor currents	2.97757e-22	5.01527e-07	2.09663
abnormal hippocampus layer morphology	1.35964e-21	0.00217953	1.51104
abnormal brain vasculature morphology	1.88501e-17	3.53925e-06	1.84095
abnormal cranial blood vasculature morphology	5.23458e-17	1.08418e-06	1.87064
abnormal hippocampus pyramidal cell layer	1.20003e-16	0.00945863	1.501
retinal degeneration	5.6982e-16	0.00349154	1.48476
abnormal dendritic spine morphology	1.92556e-15	1.54259e-06	2.01954
increased mean corpuscular volume	5.71109e-15	0.0205519	1.34055
abnormal NMDA-mediated synaptic currents	7.22765e-15	0.000590845	2.14777
abnormal object recognition memory	1.22714e-14	2.60067e-05	1.80259
abnormal central nervous system regeneration	4.37206e-14	0.00513654	2.6359
abnormal bone marrow morphology	7.47353e-14	0.000338021	1.77912
improved central nervous system regeneration	1.62223e-13	0.00213216	3.22165
abnormal spatial reference memory	1.65929e-13	0.000115895	1.82093
abnormal AMPA-mediated synaptic currents	1.89017e-13	0.00346816	1.97456
clonic seizures	8.68937e-13	0.00582048	2.20429
decreased circulating adrenocorticotropin level	1.18833e-12	0.0489207	2.14777
reticulocytosis	2.50744e-12	0.0437215	1.37591

### Sheet: Mouse_Phenoty_Proximal_enhancer
Mouse Phenotype	Binom FDR Q-Val	Binom Fold Enrichment	Hyper FDR Q-Val	Hyper Fold Enrichment
increased B cell proliferation	0.00593071	2.81422	0.0438545	2.1086
decreased effector memory CD4-positive, alpha-beta T cell number	0.00762014	23.2564	0.0149955	5.784
decreased mean corpuscular volume	0.00792141	2.4813	0.00132496	2.40258
spherocytosis	0.00927382	6.95019	0.0300957	4.16448
abnormal glutamate-mediated receptor currents	0.0197321	2.363	2.50837e-08	4.13143
abnormal synaptic plasticity	0.0293349	2.12427	4.90897e-07	3.615
decreased CD4-positive, alpha-beta memory T cell number	0.030763	6.3456	0.00384615	5.2056
increased circulating tumor necrosis factor level	0.0333686	2.632	0.00557734	2.30142
decreased neurotransmitter release	0.0420581	2.98419	2.49439e-05	4.338
abnormal circulating tumor necrosis factor level	0.0428531	2.23216	0.0115969	1.9521
abnormal terminal bronchiole morphology	0.0437688	3.79166	0.00384615	5.2056

### Sheet: Mouse_Phenotype_Promoter
Mouse Phenotype	Binom FDR Q-Val	Binom Fold Enrichment	Hyper FDR Q-Val	Hyper Fold Enrichment
abnormal object recognition memory	0.0109333	2.75968	2.57151e-10	5.13206
