## Additional file 11 for "Methamphetamine induced regional-specific transcriptomic and epigenetic changes in the rat brain"

### Sheet: DAR ortholog across 3 species
Supplementary Table 10. Number of orthologous DARs in rat, mouse and human genomes.
Ortholog in	onlyRat	Rat-Mouse	Rat-Mouse-Human	Rat-Human
More accessible DARs	887	2455	6718	94
Less accessible DARs	369	3963	12250	99

### Sheet:  ortholog of OCRs
Supplementary Table 10. Number of orthologous OCRs in rat, mouse and human genomes.
	Rn6	Mm10		Hg38
	Total	Ortholog	Not Ortholog	Ortholog	Not Ortholog
More accessible DARs	10154	9173	981	6812	3342
Less accessible DARs	16681	16213	468	12349	4332
Peak wo/ DAR	72639	69972	2667	52312	20327
Background region	5325241	3589100	1736141	1598663	3726578
