## Additional file 12 for "Methamphetamine induced regional-specific transcriptomic and epigenetic changes in the rat brain"

### Sheet: More_accessible_DAR_wt_mm10_Enh
More accessible DAR in Rat	Otholog region in mm10	Vista enhancer in mm10
chr1,32602649,32603764	chr13,73298980,73300158	chr13,73298274,73300313
chr1,48735723,48736535	chr17,12203230,12204051	chr17,12203951,12205747
chr1,56489987,56490661	chr17,14517577,14518275	chr17,14516386,14518294
chr1,145956795,145957672	chr7,83813853,83814750	chr7,83811918,83815428
chr1,187280474,187281169	chr7,117686377,117687080	chr7,117685707,117687616
chr1,202921754,202922505	chr7,129743899,129744784	chr7,129743441,129744988
chr1,218372189,218373163	chr7,145205823,145206805	chr7,145204877,145207696
chr1,259379760,259380780	chr19,40297269,40298287	chr19,40296912,40299206
chr2,3843818,3844467	chr13,76810423,76811033	chr13,76809879,76811879
chr2,12463807,12465272	chr13,84058830,84060317	chr13,84058231,84061074
chr2,13088354,13089248	chr13,84783280,84784192	chr13,84781785,84785966
chr2,92204456,92205151	chr13,15345068,15345779	chr13,15344489,15348033
chr2,92204456,92205151	chr13,15345068,15345779	chr13,15342052,15347318
chr2,94628776,94629725	chr3,9346477,9348100	chr3,9346755,9348294
chr2,98448984,98449781	chr3,5389166,5389964	chr3,5386841,5389926
chr2,121900060,121900723	chr3,35404601,35405284	chr3,35403694,35406710
chr2,121901061,121901517	chr3,35405603,35406041	chr3,35403694,35406710
chr2,174977598,174978295	chr3,76467275,76467806	chr3,76465722,76469421
chr2,180695952,180696686	chr3,81782829,81783559	chr3,81782584,81784020
chr3,7102318,7103216	chr2,28525332,28526209	chr2,28524359,28526946
chr3,12900025,12900794	chr2,33841663,33842421	chr2,33841539,33845598
chr3,162930680,162931310	chr2,166215669,166216313	chr2,166215189,166217391
chr3,163121294,163121754	chr2,166353774,166354251	chr2,166352865,166354821
chr4,67330415,67331111	chr6,39545494,39546107	chr6,39541755,39546349
chr4,120979436,120980574	chr6,89035392,89036398	chr6,89034676,89036253
chr5,14412291,14412961	chr1,5022591,5023236	chr1,5021600,5024300
chr5,25395071,25395681	chr4,11762102,11762710	chr4,11761242,11763766
chr5,78476863,78477876	chr4,62612560,62613566	chr4,62611143,62615332
chr5,107969737,107970264	chr4,89446186,89446729	chr4,89446082,89452900
chr5,107969737,107970264	chr4,89446186,89446729	chr4,89439184,89446556
chr5,107999534,108000094	chr4,89469745,89470316	chr4,89468919,89471433
chr5,172005128,172005601	chr4,154594825,154595311	chr4,154593394,154596395
chr6,7148842,7149656	chr17,83938471,83939308	chr17,83938285,83939785
chr6,42139812,42140425	chr12,16855748,16856367	chr12,16854925,16857237
chr6,92088684,92089253	chr12,69757637,69758209	chr12,69757409,69759262
chr6,94270163,94270901	chr12,71532726,71533478	chr12,71532268,71534767
chr6,103173470,103174322	chr12,79970066,79970813	chr12,79968630,79971892
chr6,103262233,103263157	chr12,80062304,80063232	chr12,80059965,80065110
chr6,115432977,115433748	chr12,91679266,91680053	chr12,91677577,91681083
chr7,101169539,101170274	chr15,60853309,60854018	chr15,60852996,60854287
chr8,68000007,68001347	chr9,63108323,63109838	chr9,63108235,63110238
chr9,97438718,97439452	chr1,90288541,90289255	chr1,90288936,90290388
chr10,39394411,39395171	chr11,54058183,54058964	chr11,54056663,54059415
chr10,49379466,49380700	chr11,62966468,62967727	chr11,62965778,62968280
chr10,49391068,49391401	chr11,62983800,62984134	chr11,62983404,62986950
chr10,73305936,73306534	chr11,85858037,85858649	chr11,85857229,85860254
chr10,101693159,101693787	chr11,113183829,113184422	chr11,113182045,113186184
chr10,102859796,102860469	chr11,114335801,114336473	chr11,114335575,114337612
chr11,61014850,61015373	chr16,44632775,44633308	chr16,44631515,44633626
chr12,15955629,15956899	chr5,140767596,140768775	chr5,140767048,140769052
chr13,49109390,49110182	chr1,132333633,132334434	chr1,132332670,132334462
chr13,50371581,50373149	chr1,133492186,133493729	chr1,133491869,133494061
chr13,54328229,54329134	chr1,137378130,137379057	chr1,137378153,137379482
chr13,83364932,83366201	chr1,165105200,165106891	chr1,165104293,165106305
chr15,33666059,33666722	chr14,55003815,55004465	chr14,55003765,55004913
chr15,58321422,58322248	chr14,76254890,76255694	chr14,76253890,76257212
chr16,71293313,71293973	chr8,25544852,25545495	chr8,25543011,25545762
chr16,71368372,71369148	chr8,25465383,25466174	chr8,25465342,25466614
chr16,86812496,86813505	chr8,8488604,8489613	chr8,8488054,8491339
chr17,18521257,18521869	chr13,46571947,46572546	chr13,46571320,46574349
chr17,31292443,31293147	chr13,34287377,34288083	chr13,34285394,34290493
chr18,26315521,26316436	chr18,33552274,33553213	chr18,33552065,33554381
chr18,31965052,31965638	chr18,39230384,39230986	chr18,39229300,39231539
chr18,63838976,63839705	chr18,68059010,68059803	chr18,68058776,68059713
chr19,38350476,38351361	chr8,107468542,107469414	chr8,107467502,107470017
chr19,40120802,40121778	chr8,108019390,108020381	chr8,108018634,108020810
chr19,54490524,54490900	chr8,121665387,121665784	chr8,121665198,121666118

### Sheet: Less_accessible_DAR_wt_mm10_Enh
Less accessible DAR in Rat	Otholog region in mm10	Vista enhancer in mm10
chr1,127936908,127937922	chr7,66966065,66967121	chr7,66965591,66968075
chr2,178297014,178297752	chr3,79531754,79532498	chr3,79531054,79532773
chr3,45899801,45901169	chr2,59828924,59830190	chr2,59828773,59829361
chr3,107706751,107707616	chr2,116009092,116009961	chr2,116008645,116010002
chr4,28454979,28455536	chr6,3512587,3513176	chr6,3509886,3514285
chr4,81817012,81817835	chr6,51857652,51858463	chr6,51857235,51858614
chr4,99901121,99902181	chr6,71990906,71992229	chr6,71989333,71992061
chr5,27383358,27384375	chr4,13832668,13833697	chr4,13831422,13834010
chr5,82656873,82657684	chr4,66894235,66895129	chr4,66894392,66895290
chr5,160086431,160086814	chr4,141537640,141538067	chr4,141536761,141537859
chr6,37474951,37475449	chr12,12179117,12179616	chr12,12179096,12179918
chr6,42139812,42140425	chr12,16855748,16856367	chr12,16854925,16857237
chr6,104382402,104383456	chr12,80736492,80737373	chr12,80735845,80737703
chr6,129801375,129801932	chr12,105973466,105974137	chr12,105972686,105975121
chr6,132824582,132825822	chr12,108915764,108917017	chr12,108913631,108917155
chr7,67029701,67030221	chr10,122770131,122770663	chr10,122768032,122770538
chr7,75883485,75884506	chr15,37052936,37053728	chr15,37052172,37055037
chr7,114271561,114272204	chr15,73022762,73023411	chr15,73020419,73023319
chr8,129285459,129286809	chr9,120619397,120620726	chr9,120618446,120621531
chr9,18758178,18758706	chr17,44618043,44618560	chr17,44617720,44619644
chr9,44859913,44860827	chr1,38198397,38199247	chr1,38196744,38201861
chr9,44861370,44862340	chr1,38199791,38200782	chr1,38196744,38201861
chr9,89507687,89508330	chr1,75797555,75798207	chr1,75797145,75799864
chr10,31285983,31286645	chr11,46201321,46202203	chr11,46201358,46203267
chr10,43072493,43073322	chr11,57651409,57652286	chr11,57650678,57652744
chr10,55202807,55203868	chr11,68623001,68624078	chr11,68623475,68624174
chr10,82681898,82682621	chr11,94881860,94882655	chr11,94880928,94883811
chr10,84745470,84746626	chr11,96872784,96873943	chr11,96872256,96874454
chr10,91148254,91148677	chr11,103052199,103054712	chr11,103049822,103053302
chr10,102306829,102307559	chr11,113782510,113784100	chr11,113783367,113787793
chr10,107272908,107273459	chr11,118240172,118240762	chr11,118238372,118241185
chr11,61110499,61111345	chr16,44530608,44531425	chr16,44528746,44534514
chr12,27860305,27861059	chr5,131825136,131825810	chr5,131823874,131826427
chr12,36835066,36836015	chr5,125215552,125216460	chr5,125214963,125216753
chr12,46859447,46859964	chr5,115491774,115492220	chr5,115488390,115491906
chr13,50898373,50898955	chr1,134060811,134061405	chr1,134060554,134066172
chr14,16411188,16411762	chr5,93133455,93134005	chr5,93131077,93135726
chr14,32916749,32917876	chr5,77487295,77488465	chr5,77486940,77489925
chr14,81686849,81687737	chr5,34326835,34327724	chr5,34326147,34327556
chr14,87302945,87303595	chr11,7055391,7055970	chr11,7054211,7057799
chr14,110758184,110758675	chr11,26490048,26490537	chr11,26489088,26491733
chr15,2810420,2810898	chr14,21673486,21673967	chr14,21673440,21675700
chr15,40862294,40863413	chr14,60553796,60554941	chr14,60552726,60556031
chr15,84845725,84846335	chr14,100374840,100375450	chr14,100374296,100376562
chr17,18522160,18523045	chr13,46570750,46571618	chr13,46571320,46574349
chr17,52243053,52244030	chr13,15777256,15778235	chr13,15776373,15780982
chr17,52444035,52444741	chr13,15582226,15582948	chr13,15580102,15584812
chr17,53018389,53019255	chr13,14705637,14706467	chr13,14704284,14709747
chr17,77988667,77989796	chr2,4252615,4253694	chr2,4252019,4253937
chr18,31965052,31965638	chr18,39230384,39230986	chr18,39229300,39231539
chr18,56932997,56933791	chr18,61609435,61610232	chr18,61608402,61611100
chr18,76843295,76844564	chr18,80329381,80330580	chr18,80330119,80332361
chr19,39549755,39550209	chr8,107489978,107490444	chr8,107489759,107492713
chr19,52453099,52454047	chr8,119798244,119799169	chr8,119798044,119799111
chr20,20045513,20046077	chr10,69643916,69644503	chr10,69642709,69646964

### Sheet: More_accessible_DAR_wt_hg38_Enh
More accessible DAR in Rat	Otholog region in hg38	Vista enhancer in hg38
chr1,32843899,32844679	chr5,2206125,2206929	chr5,2204343,2208266
chr1,94007055,94007776	chr19,30371017,30371706	chr19,30370281,30371909
chr1,124832024,124832829	chr15,31306318,31307230	chr15,31303587,31308005
chr1,185812721,185813668	chr11,16402772,16403715	chr11,16401723,16404491
chr1,185861905,185863066	chr11,16356333,16357495	chr11,16356231,16357544
chr1,185927086,185928103	chr11,16290078,16291109	chr11,16290047,16291335
chr1,218157713,218158376	chr11,69497135,69497639	chr11,69493417,69497766
chr1,231126760,231127385	chr9,79976292,79976921	chr9,79975399,79978259
chr1,233033066,233033875	chr9,78437927,78438743	chr9,78437288,78440904
chr1,233062809,233063894	chr9,78396092,78397281	chr9,78395963,78399187
chr1,280298192,280298591	chr10,117094833,117095231	chr10,117094613,117095732
chr2,5872661,5873398	chr5,93408724,93409458	chr5,93405796,93409037
chr2,6006500,6007366	chr5,93299701,93300583	chr5,93298996,93300770
chr2,6434017,6434998	chr5,92977757,92978730	chr5,92977133,92978938
chr2,12463807,12465272	chr5,88396650,88398171	chr5,88396337,88397448
chr2,12851534,12852553	chr5,87944204,87945229	chr5,87944125,87945828
chr2,13057980,13058673	chr5,87788081,87788794	chr5,87787195,87788935
chr2,95114877,95115749	chr8,79963313,79964209	chr8,79962126,79964511
chr2,97103475,97104212	chr8,78094358,78095093	chr8,78093916,78095492
chr2,97687714,97688429	chr8,77459263,77459961	chr8,77457982,77460182
chr2,98095162,98096391	chr8,77130415,77131665	chr8,77130335,77131965
chr2,98448984,98449781	chr8,76841547,76842358	chr8,76839317,76842107
chr2,98602592,98603209	chr8,76686936,76687540	chr8,76685772,76688410
chr2,120374953,120375663	chr3,180744076,180744816	chr3,180744037,180745086
chr2,222615091,222615982	chr1,97145016,97145881	chr1,97144935,97146185
chr2,244059750,244060276	chr4,98656127,98656647	chr4,98655609,98658137
chr2,249968133,249968787	chr1,87600001,87600658	chr1,87599358,87600847
chr3,12846107,12846511	chr9,126437880,126438283	chr9,126436121,126438460
chr3,34923039,34923954	chr2,145931544,145932461	chr2,145931482,145932531
chr3,36500560,36501550	chr2,150327627,150328630	chr2,150326360,150328958
chr3,58152088,58152951	chr2,172072354,172073216	chr2,172071791,172073521
chr3,59099329,59100202	chr2,173249875,173250753	chr2,173249643,173251205
chr3,113746640,113747105	chr15,44188635,44189025	chr15,44184350,44188660
chr3,140527591,140528082	chr20,20492411,20492906	chr20,20492309,20493556
chr3,141405485,141406404	chr20,21507909,21508999	chr20,21507913,21509383
chr4,6700883,6701247	chr7,151689383,151689797	chr7,151686256,151690588
chr4,7361882,7362373	chr7,150971706,150972229	chr7,150968461,150972977
chr4,30569829,30570585	chr7,95608378,95609183	chr7,95607310,95611146
chr4,44446149,44446675	chr7,116354170,116354686	chr7,116353609,116357055
chr4,62877923,62878606	chr7,135773426,135774082	chr7,135772160,135774488
chr4,67018793,67020034	chr7,140213878,140214925	chr7,140210788,140214447
chr4,80632419,80633434	chr7,25494847,25495883	chr7,25493988,25497261
chr4,91093475,91094946	chr4,89998300,89999844	chr4,89995882,89999902
chr4,170429036,170430091	chr12,14259769,14260880	chr12,14257329,14261410
chr4,172617270,172617962	chr12,17020671,17021370	chr12,17018777,17021842
chr5,12563212,12564343	chr8,52254128,52255280	chr8,52254170,52255276
chr5,19043955,19045465	chr8,58255881,58257529	chr8,58255651,58257562
chr5,20671295,20671998	chr8,59630756,59631494	chr8,59630472,59631646
chr5,36462678,36464379	chr6,98977596,98979295	chr6,98976848,98978971
chr5,38551353,38552180	chr6,97465762,97466580	chr6,97464949,97468106
chr5,73748826,73749339	chr9,106419557,106420034	chr9,106419053,106422291
chr5,87428803,87429591	chr9,80797778,80798573	chr9,80797785,80799057
chr5,87901869,87902898	chr9,81112424,81113480	chr9,81112208,81113463
chr5,89297324,89298130	chr9,82332029,82332844	chr9,82331978,82333121
chr5,107969737,107970264	chr9,22118596,22119188	chr9,22116988,22119575
chr5,116892797,116893585	chr1,61588660,61589404	chr1,61587761,61590236
chr5,127588999,127589609	chr1,53121132,53121800	chr1,53120606,53125383
chr5,131395366,131396108	chr1,48647158,48647911	chr1,48647085,48647691
chr5,171736882,171737932	chr1,3347753,3349078	chr1,3345529,3349801
chr6,33590115,33591008	chr2,20579055,20579794	chr2,20578534,20580046
chr6,50574713,50575419	chr7,107946883,107947716	chr7,107946717,107948447
chr6,59079609,59080554	chr7,13466515,13467503	chr7,13466582,13467651
chr6,70814327,70815255	chr14,29389873,29390803	chr14,29388724,29391342
chr6,71773419,71774276	chr14,30272931,30273792	chr14,30272544,30274420
chr6,102938088,102938706	chr14,68377226,68377866	chr14,68376040,68379058
chr6,128604593,128605393	chr14,95371222,95372007	chr14,95370077,95373144
chr6,145889884,145890743	chr7,21771608,21772545	chr7,21771752,21772384
chr6,146648316,146649024	chr7,20964103,20964810	chr7,20963661,20965131
chr7,108025347,108026760	chr8,133668790,133669744	chr8,133668805,133670973
chr7,120402316,120403037	chr22,37984257,37984983	chr22,37983926,37984300
chr7,120403643,120404384	chr22,37985517,37986268	chr22,37985616,37986450
chr7,120445255,120445642	chr22,38033531,38033929	chr22,38033233,38034508
chr8,36271597,36272098	chr11,126408532,126409041	chr11,126408557,126413345
chr9,27035792,27036525	chr6,52388565,52389136	chr6,52388930,52391414
chr9,49049860,49050844	chr2,104430179,104431167	chr2,104427824,104431054
chr9,99896219,99897021	chr2,240258968,240259652	chr2,240257940,240260738
chr9,99957737,99958356	chr2,240369876,240370518	chr2,240368562,240373577
chr10,39396615,39397019	chr5,132265699,132266110	chr5,132265137,132266411
chr10,68968374,68969047	chr17,33750764,33751447	chr17,33750500,33751658
chr11,16087764,16088313	chr21,16579604,16580152	chr21,16578692,16581339
chr11,60965447,60966127	chr3,113092541,113093632	chr3,113092647,113097560
chr14,3540279,3540908	chr1,91845842,91846529	chr1,91845179,91846674
chr14,109126467,109127017	chr2,60215224,60215794	chr2,60214360,60215380
chr15,1225708,1226725	chr10,76631868,76632969	chr10,76630832,76632117
chr15,3220354,3221037	chr10,74418219,74418901	chr10,74418007,74419242
chr15,12826540,12826972	chr3,62374263,62374694	chr3,62374191,62374894
chr15,33666059,33666722	chr14,23442595,23443296	chr14,23442404,23443714
chr15,51518642,51519862	chr8,22973638,22974793	chr8,22971203,22975837
chr17,17752891,17753615	chr6,18536436,18537160	chr6,18536397,18538036
chr17,18521257,18521869	chr6,17473484,17474087	chr6,17472919,17474874
chr17,18733612,18734734	chr6,17226314,17227380	chr6,17224533,17228487
chr17,27313744,27314614	chr6,7561377,7562171	chr6,7560927,7562502
chr17,40836017,40837115	chr6,23180198,23181311	chr6,23179784,23181958
chr17,70149238,70149721	chr10,5587082,5587642	chr10,5586025,5587846
chr18,5132056,5132622	chr18,25168000,25168564	chr18,25167346,25169011
chr18,5856578,5857541	chr18,25854004,25854885	chr18,25852759,25854861
chr18,8110985,8112505	chr18,27920900,27922841	chr18,27920941,27924250
chr18,17596761,17597459	chr18,37139832,37140572	chr18,37139423,37140757
chr18,18002090,18002597	chr18,37484006,37484524	chr18,37483519,37484565
chr18,26315521,26316436	chr5,111848064,111849118	chr5,111847866,111849626
chr18,75311615,75312350	chr18,44826298,44827059	chr18,44825520,44827924
chr18,78761338,78762406	chr18,77857798,77858852	chr18,77857617,77858906
chr19,9780294,9780453	chr16,58495133,58495292	chr16,58494990,58497288
chr19,17042749,17043648	chr16,53778841,53779933	chr16,53779512,53783407
chr19,19236844,19238240	chr16,50835351,50836764	chr16,50835781,50837187
chr19,31526537,31526879	chr4,144648167,144648513	chr4,144647096,144648803
chr19,34383296,34384004	chr4,148054142,148054935	chr4,148052009,148056122
chr20,44728245,44729227	chr6,111551695,111552649	chr6,111550485,111555465

### Sheet: Less_accessible_DAR_wt_hg38_Enh
Less accessible DAR in Rat	Otholog region in hg38	Vista enhancer in hg38
chr1,39840203,39840791	chr6,150176016,150176579	chr6,150175547,150178465
chr1,45761884,45763051	chr6,156647986,156649286	chr6,156646419,156649741
chr1,46031791,46032446	chr6,156953110,156953911	chr6,156952067,156955096
chr1,51217545,51218554	chr6,163749480,163750562	chr6,163747387,163751886
chr1,140401075,140401949	chr15,88401385,88402331	chr15,88400172,88403260
chr1,215758410,215759160	chr11,2012183,2012836	chr11,2009476,2014783
chr1,265207973,265208860	chr10,101485710,101486596	chr10,101485253,101486853
chr2,6100749,6101513	chr5,93200609,93201413	chr5,93200647,93201674
chr2,11042642,11043181	chr5,89377803,89378342	chr5,89377593,89378677
chr2,11671848,11672796	chr5,88889154,88890079	chr5,88888241,88889994
chr2,42911783,42912757	chr5,57383688,57385591	chr5,57382966,57384027
chr2,140898233,140899050	chr4,139763609,139764446	chr4,139761710,139765132
chr2,247813836,247814500	chr4,94668956,94669564	chr4,94668294,94670308
chr3,51687610,51688888	chr2,165239197,165240469	chr2,165239324,165241479
chr3,152739675,152740146	chr20,36343660,36344194	chr20,36344071,36345382
chr3,160075430,160076840	chr20,44571507,44573343	chr20,44572530,44574028
chr4,31703008,31703581	chr7,96247470,96248068	chr7,96245535,96248789
chr4,41696993,41697553	chr7,114431127,114431688	chr7,114430724,114433211
chr4,41868277,41868875	chr7,114621986,114622585	chr7,114621018,114623034
chr4,116997671,116998751	chr2,72948018,72949102	chr2,72947671,72948640
chr5,27383358,27384375	chr8,92018718,92019777	chr8,92018140,92021117
chr5,37903538,37904597	chr6,97668720,97669822	chr6,97668209,97669067
chr5,87428803,87429591	chr9,80797778,80798573	chr9,80797785,80799057
chr5,88237183,88238339	chr9,81394829,81395924	chr9,81394601,81395951
chr5,89297324,89298130	chr9,82332029,82332844	chr9,82331978,82333121
chr5,127586968,127587624	chr1,53123674,53124388	chr1,53120606,53125383
chr5,129539417,129539924	chr1,50633374,50633881	chr1,50633169,50634241
chr5,142660349,142661022	chr1,38029017,38029684	chr1,38029017,38030016
chr6,69977416,69977891	chr14,28773165,28773688	chr14,28773572,28776010
chr6,70662197,70662651	chr14,29241913,29242362	chr14,29241679,29244134
chr6,70843592,70844123	chr14,29425712,29426242	chr14,29424991,29426376
chr6,70878791,70880023	chr14,29459348,29460557	chr14,29458278,29459612
chr6,109261660,109262660	chr14,75237010,75238001	chr14,75236670,75238350
chr6,110839162,110840007	chr14,76936923,76937935	chr14,76936452,76939164
chr7,73579176,73580972	chr8,98416518,98419078	chr8,98416253,98417204
chr7,114984921,114985592	chr8,141410612,141411413	chr8,141411247,141416252
chr7,120460048,120460386	chr22,38050397,38050683	chr22,38050385,38050990
chr8,35760397,35761097	chr11,126928442,126930037	chr11,126928051,126930760
chr8,62843046,62844427	chr15,74291148,74293161	chr15,74291004,74292205
chr9,48621170,48621673	chr2,104033428,104033973	chr2,104031854,104033791
chr9,96854796,96855889	chr2,235865294,235866726	chr2,235864814,235866052
chr9,105030203,105031017	chr5,102663856,102664712	chr5,102663369,102668199
chr10,37399744,37401005	chr5,134435435,134437127	chr5,134436326,134439629
chr10,43072493,43073322	chr5,154197207,154197934	chr5,154196347,154198404
chr10,77872157,77872861	chr17,55285285,55286077	chr17,55284102,55286538
chr10,102250718,102251584	chr17,73291405,73292422	chr17,73290906,73292358
chr11,30061841,30062535	chr21,31278408,31279080	chr21,31278528,31279396
chr11,62555661,62556206	chr3,114893506,114894071	chr3,114892859,114893644
chr11,69918256,69919272	chr3,124585763,124587023	chr3,124585853,124589070
chr11,78557736,78558391	chr3,189515826,189516515	chr3,189515860,189516512
chr11,78892745,78893802	chr3,189139193,189140283	chr3,189139394,189140234
chr12,12028039,12028568	chr7,98613820,98614325	chr7,98613036,98614587
chr12,37844733,37845271	chr12,123064382,123064851	chr12,123062377,123067178
chr13,49882575,49883593	chr1,204455181,204456216	chr1,204454830,204455807
chr13,50042594,50043451	chr1,204296648,204297604	chr1,204292089,204297057
chr13,50110316,50111600	chr1,203691513,203693461	chr1,203691843,203693678
chr13,105027090,105027795	chr1,218459825,218460586	chr1,218458575,218461521
chr14,73132825,73133610	chr4,14267508,14268299	chr4,14267209,14268300
chr14,105550279,105551047	chr2,59313828,59314600	chr2,59313505,59314802
chr14,108810503,108811037	chr2,60568995,60569606	chr2,60567677,60569129
chr14,108811395,108812056	chr2,60568068,60568723	chr2,60567677,60569129
chr14,109243051,109243483	chr2,60070899,60071321	chr2,60070242,60071906
chr14,109866391,109867189	chr2,58875152,58875951	chr2,58874936,58876245
chr15,51518642,51519862	chr8,22973638,22974793	chr8,22971203,22975837
chr15,52377548,52378333	chr8,21987107,21987920	chr8,21987877,21988944
chr15,82857475,82858217	chr13,72195115,72195841	chr13,72194850,72196311
chr17,9757405,9758200	chr5,177389066,177389841	chr5,177389375,177392188
chr17,18522160,18523045	chr6,17472520,17473199	chr6,17472919,17474874
chr17,18733612,18734734	chr6,17226314,17227380	chr6,17224533,17228487
chr17,31332272,31332600	chr6,3349497,3349870	chr6,3349163,3352023
chr18,8110985,8112505	chr18,27920900,27922841	chr18,27920941,27924250
chr19,20229244,20230078	chr16,49701875,49702726	chr16,49701188,49702538
chr19,42241948,42242704	chr16,72220833,72221629	chr16,72220667,72221926
chr19,42259214,42259852	chr16,72241642,72242286	chr16,72241307,72242883
chr19,50944336,50945055	chr16,82735664,82736242	chr16,82734004,82736442
chr20,9626391,9627118	chr6,39087872,39088688	chr6,39087827,39089133
chr20,19145877,19146769	chr10,59031886,59033617	chr10,59031418,59032389
chr20,27964838,27965343	chr2,108637048,108637715	chr2,108635931,108637600
chr20,43712742,43713799	chr6,112501190,112502287	chr6,112501111,112505123
