## Additional file 14 for "Methamphetamine induced regional-specific transcriptomic and epigenetic changes in the rat brain"

### Sheet: Sheet1
Supplementary Table 13. Transcription factors binding motifs enriched in more and less accessible DARs of 4 brain regions.
DAR	Brain Regions	Enriched TF binding motif	Percent	Log10(Pvalue)
More accessible DARs	NAc	JUN;Fosl2;Atf3	32.2	1e-45
	NAc	Sox	62.43	1e-24
	NAc	Rfx	18.79	1e-55
	NAc	Mef2	5.65	1e-12
	NAc	Oct6;Pou3f	23.45	1e-25
	DG	JUN;Fosl2;Atf3	18.3	1e-33
	DG	Sox	70.02	1e-100
	DG	Bhlhe22;Myog	39.04	1e-45
	CA	JUN;Fosl2;Atf3	46.01	1e-100
	CA	Rfx	10.66	1e-39
	CA	Mef2	21.63	1e-43
	CA	NeuroG2; NeuroD1	39.49	1e-90
	CA	Egr	20.72	1e-32
	CA	Nfia;Nf1	40.71	1e-34
	SVZ	Nfia;Nf1	37.44	1e-73
Less accessible DARs	NAc	JUN;Fosl2;Atf3	31.05	1e-80
	NAc	Mef2	32.02	1e-90
	NAc	Egr	62.3	1e-100
	NAc	Hlf;Nfil3	15.25	1e-99
	NAc	Tgif;Meis	49.01	1e-70
	DG	JUN;Fosl2;Atf3	30.37	1e-100
	DG	Rfx	9.51	1e-80
	DG	Mef2	21.58	1e-90
	DG	NeuroG2; NeuroD1	28.94	1e-100
	DG	Egr	41.48	1e-90
	DG	Hlf;Nfil3	8.82	1e-80
	DG	Eomes	24.88	1e-75
	CA	Sox	30.26	1e-15
	SVZ	Rfx	4.78	1e-20
	SVZ	NRF	39.78	1e-15
	SVZ	POU6F2	14.34	1e-13
