## Additional file 16 for "Methamphetamine induced regional-specific transcriptomic and epigenetic changes in the rat brain"

### Sheet: Sheet1
Supplementary Table 15. GO enrichment analysis of DARs contained different transcription factors binding motifs.
TF binding motif	Brain Region	DAR Type	GOBiologyProcess	Binom FDR Q-Val	GeneNumber	GeneList
Egr	NAc	Less accessible	associative learning	6.5283e-06	29	Abl2,Actr2,Adcy3,Atp1a3,Btg2,Cacna1c,Cacna1e,Chrnb2,Cln8,Drd1,Drd2,Eif4a3,Fos,Grin2a,Grm7,Hif1a,Hrh2,Itgb1,Kit,Meis2,Neto1,Nrgn,Oprk1,Pde1b,Ppp1r1b,Ppt1,Srf,Synpo,Tac1
			Memory	3.7885e-06	39	Adcy1,Adcy8,Atp1a3,Bace1,Brinp1,Btbd9,Calb1,Camk4,Chrnb2,Cnr1,Cpeb3,Crtc1,Drd1,Drd2,Fgf13,Gria1,Grin2a,Grin2b,Grm7,Hrh2,Jph3,Kalrn,Kcnk2,Lmx1b,Mapt,Neto1,Pak6,Pak7,Pja2,Plcb1,Plk2,Prkcz,Pten,Rcan1,Rcan2,Slc24a2,Sorcs3,Srf,Tac1
			regulation of neuronal synaptic plasticity	0.0012277	18	Arc,Camk2a,Camk2b,Drd2,Grik2,Grin2b,Jph3,Kalrn,Kit,Neto1,Neurl1a,Rab11a,Rac1,Rims1,Shisa9,Snca,Synpo,Unc13a
			regulation of neutrophil migration	4.9573e-07	13	Adam8,Camk1d,Ccr7,Cd74,Edn1,Il1r1,Jam3,Mospd2,Nod2,Rac1,Rac2,Ripor2,Slit2
Egr	DG	Less accessible	associative learning	6.5084e-10	41	Abcc8,Actr2,Adcy3,Adra1b,Atp1a3,Atxn1,Btg2,Cacna1c,Cacna1e,Chrna7,Chrnb2,Cln8,Crhr1,Dbh,Deaf1,Drd1,Fos,Grin2a,Grm7,Hrh1,Hrh2,Meis2,Ndrg4,Neto1,Neurod2,Nlgn3,Nptx2,Nrgn,Pde1b,Pde8b,Ppt1,Rgs14,Shank1,Snap25,Srf,Syngap1,Synpo,Tacr1,Tanc1,Tbr1,Tnr
			Memory	1.32e-16	57	Abcc8,Adcy1,Adcy8,Adnp,Atp1a3,Atxn1,Brinp1,Btbd9,Calb1,Camk4,Ccnd2,Chrna7,Chrnb2,Cnr1,Comt,Crhr1,Crtc1,Cux2,Dbh,Drd1,Gria1,Grin2a,Grin2b,Grm7,Hrh1,Hrh2,Itga3,Itga8,Itpr3,Jph3,Kalrn,Kcnk2,Kcnk4,Ldlr,Lmx1a,Lmx1b,Mdk,Neto1,Npas4,Oxt,Pak6,Plcb1,Plk2,Prkcz,Pten,Rcan1,Rcan2,Rgs14,S100b,Shank1,Shank2,Slc17a7,Slc24a2,Slc8a2,Srf,Syt4,Tacr1
			regulation of neuronal synaptic plasticity	9.544e-17	29	Arc,Camk2a,Camk2b,Cntn2,Cpeb1,Dlg4,Ephb2,Grik1,Grik2,Grin2b,Grm5,Jph3,Kalrn,Neto1,Neurl1a,Ppfia3,Rab11a,Rab3a,Rac1,Rasgrf1,Rims1,S100b,Shisa6,Shisa9,Slc8a2,Syngap1,Synpo,Syp,Syt4
			neurotransmitter transport	1.7616e-17	54	Cacna1a,Cacna1b,Cadps,Cln8,Cplx1,Cplx2,Dgki,Doc2b,Gabra2,Ica1,Lin7a,Lin7b,Lin7c,Nlgn1,Nrxn2,Nrxn3,Park2,Pclo,Ppfia3,Ppt1,Ptprn2,Rab3a,Rims1,Rims4,Rph3a,Slc17a6,Slc17a7,Slc18a1,Slc22a1,Slc6a1,Slc6a11,Slc6a12,Slc6a15,Slc6a17,Slc6a6,Slc6a7,Snap23,Snap25,Stx1a,Stx1b,Stx2,Stxbp1,Syn2,Syt1,Syt12,Syt13,Syt17,Syt2,Syt3,Syt4,Syt6,Syt7,Trim9,Unc13c
			behavioral response to pain	4.1682e-18	13	Cacna1a,Cacna1e,Crhr1,Grik1,Grin2b,Kalrn,Kcnip3,Ntrk1,P2rx3,Pirt,Tacr1,Thbs1,Thbs4
			chemosensory behavior	2.7519e-17	11	Adcy3,Chd7,Kalrn,Lmx1a,Lmx1b,Ntrk1,P2rx3,Prkce,Prkcg,Shank1,Wfs1
			learning	1.7467e-18	72	Abcc8,Actr2,Adcy3,Adgrb3,Adra1b,Arc,Atp1a3,Atp8a1,Atxn1,Btg2,Cacna1c,Cacna1e,Chrna7,Chrnb2,Cln8,Cntn2,Comt,Crhr1,Ctnnd2,Dbh,Deaf1,Dgki,Dkk1,Drd1,En1,Ephb2,Fos,Gpr88,Grin2a,Grin2b,Grm5,Grm7,Hrh1,Hrh2,Jph3,Jph4,Jun,Kalrn,Meis2,Ndrg4,Neto1,Neurod2,Nlgn3,Npas4,Nptx2,Nrgn,Nrxn2,Ntrk2,Ntsr1,Pak6,Park2,Pde1b,Pde8b,Ppt1,Ptn,Rgs14,Shank1,Shank2,Slc12a5,Slc24a2,Slc6a1,Slc8a2,Snap25,Srf,Syngap1,Synpo,Tacr1,…
			modulation of synaptic transmission	8.8205e-38	156	Abat,Abhd6,Adcyap1,Adgrb1,Adnp,Adra1a,Arc,Atp2a2,Atp2b2,Baiap2,Bdnf,Btbd9,Cacna1a,Cacng2,Calb1,Camk2a,Camk2b,Car7,Cbln1,Celf4,Chrna7,Chrnb2,Clstn1,Clstn2,Cnr1,Cntn2,Cntnap4,Cpeb1,Cplx2,Crhr1,Crtc1,Ctnnd2,Cux2,Dgki,Dkk1,Dlg4,Drd1,Edn1,Egfr,Epha4,Ephb2,F2r,Gm43796,Gnai1,Gper1,Gria1,Grik1,Grik2,Grin2a,Grin2b,Grm1,Grm2,Grm3,Grm5,Grm6,Grm7,Grm8,Hrh1,Hrh2,Ica1,Igsf9b,Itpka,Itpr3,Jph3,Jph4,Kalrn,Kcnb1,K…
Egr	CA	More accessible	regulation of leukocyte migration	0.038517	15	Adora1,Bcr,Cxcl12,Cxcl5,Dapk2,Edn2,F7,Gcsam,Il12a,Il1r1,Ptk2b,Ripor2,Selenok,Slamf1,Thbs1
Sox	DG	More accessible	axon ensheathment	1.0518e-14	34	Adgrg6,Arhgef10,Aspa,Atrn,Cldn11,Cmtm8,Cntn2,Cxcr4,Epb41l3,Gjc3,Gpc1,Hexa,Ilk,Jam3,Lpar1,Mag,Mal,Mbp,Mtmr2,Myrf,Ndrg1,Nfasc,Nkx6-2,Olig2,Pard3,Pllp,Pmp22,Pten,Qk,Serinc5,Sh3tc2,Sox10,Tenm4,Ugt8a
			membrane lipid biosynthetic process	2.1186e-05	26	Acer3,B3galt1,B3galt2,Cers2,Dpm2,Elovl1,Elovl7,Gal3st3,Ggta1,Hacd1,Hacd2,P2rx7,Pgap1,Pigh,Pigl,Samd8,Sgms1,Smpd1,Sptlc2,Sptssa,St3gal4,St6galnac5,St8sia2,St8sia3,St8sia6,Ugt8a
			myelination	2.2249e-13	33	Adgrg6,Arhgef10,Aspa,Atrn,Cmtm8,Cntn2,Cxcr4,Epb41l3,Gjc3,Gpc1,Hexa,Ilk,Jam3,Lpar1,Mag,Mal,Mbp,Mtmr2,Myrf,Ndrg1,Nfasc,Nkx6-2,Olig2,Pard3,Pllp,Pmp22,Pten,Qk,Serinc5,Sh3tc2,Sox10,Tenm4,Ugt8a
Neuro	DG	Less accessible	neurotransmitter transport	5.8351e-11	48	Cacna1a,Cadps,Cln8,Cplx1,Cplx2,Dgki,Gabra2,Lin7a,Lin7c,Nlgn1,Nrxn2,Nrxn3,P2rx7,Park2,Pclo,Ptprn2,Rims1,Rims2,Rims4,Rph3a,Slc17a7,Slc18a1,Slc22a1,Slc6a1,Slc6a17,Slc6a3,Slc6a6,Slc6a7,Snap23,Snap25,Snap91,Stx2,Stxbp1,Sv2b,Sv2c,Syn1,Syn2,Syn3,Syt1,Syt13,Syt17,Syt3,Syt4,Syt6,Trim9,Unc13a,Unc13c,Wnt7a
			regulation of response to food	8.0555e-05	9	Bbs2,Cartpt,Cck,Lep,Mkks,Npff,Npy,Oprm1,Ppara
			presynaptic process in chemical synaptic transmission	7.9815e-10	37	Cacna1a,Cadps,Cplx1,Cplx2,Dgki,Lin7a,Lin7c,Nlgn1,Nrxn2,Nrxn3,P2rx7,Park2,Pclo,Ptprn2,Rims1,Rims2,Rims4,Rph3a,Slc6a3,Snap23,Snap25,Snap91,Stx2,Stxbp1,Syn1,Syn2,Syn3,Syt1,Syt13,Syt17,Syt3,Syt4,Syt6,Trim9,Unc13a,Unc13c,Wnt7a
			neurotransmitter secretion	2.2886e-09	35	Cacna1a,Cadps,Cplx1,Cplx2,Dgki,Lin7a,Lin7c,Nlgn1,Nrxn2,Nrxn3,P2rx7,Pclo,Ptprn2,Rims1,Rims2,Rims4,Rph3a,Snap23,Snap25,Snap91,Stx2,Stxbp1,Syn1,Syn2,Syn3,Syt1,Syt13,Syt17,Syt3,Syt4,Syt6,Trim9,Unc13a,Unc13c,Wnt7a
Neuro	CA	More accessible	action potential	0.031858	13	Ank3,Cacna1c,Cacna1g,Cacna1h,Cacnb2,Cacnb4,Chrna4,Dpp6,Grik2,Kcnd3,Kcnma1,Kcnn2,Nrcam
			adult behavior	0.0046926	27	Adra1b,Atp1a3,Btbd9,Cacna1c,Cacnb4,Chd7,Chrna4,Cln8,Dab1,Dnm1,Epha4,Fgf12,Ghsr,Grm7,Id2,Kcnma1,Lep,Npy,Ntsr1,Oprm1,Oxr1,Pcdh17,Ppara,Sdk1,Sez6,Sez6l,Slitrk5
			adult locomotory behavior	0.019308	16	Atp1a3,Btbd9,Cacna1c,Cacnb4,Chd7,Cln8,Dab1,Dnm1,Epha4,Fgf12,Id2,Kcnma1,Ntsr1,Oxr1,Sez6,Sez6l
